# Differentiation latency, cell division symmetry, and dormancy signatures define fetal liver HSCs at single cell resolution

**DOI:** 10.1101/2023.06.01.543314

**Authors:** Takashi Ishida, Juliane Mercoli, Adam M. Heck, Ian Phelps, Barbara Varnum-Finney, Stacey Dozono, Cynthia Nourigat-McKay, Katie Kraskouskas, Rachel Wellington, Olivia Waltner, Dana L Jackson, Colleen Delaney, Shahin Rafii, Irwin D. Bernstein, Kimberly A. Aldinger, Birth Defects Research Laboratory (BDRL), Cole Trapnell, Helong G. Zhao, Brandon Hadland

## Abstract

Decoding the gene regulatory mechanisms and signaling interactions that orchestrate the self-renewal of hematopoietic stem cells (HSCs) during their expansion in the fetal liver (FL) could unlock novel therapeutic strategies to expand transplantable HSCs, a long-standing challenge. Here, to explore intrinsic and extrinsic regulation of FL-HSC self-renewal at the single cell level, we engineered a culture platform designed to recapitulate the FL endothelial niche, which supports the ex vivo amplification of serially engraftable HSCs. Leveraging this platform in combination with single cell index flow cytometry, live imaging, serial transplantation assays, and single cell RNA-sequencing, we uncovered previously unrecognized heterogeneity within immunophenotypically defined FL-HSCs. Specifically, we demonstrated that differentiation latency, symmetric cell divisions, and transcriptional signatures of biosynthetic dormancy and lipid metabolism are distinguishing properties of rare FL-HSCs capable of serial, long-term multilineage hematopoietic reconstitution. Our findings support a paradigm in which intrinsic programs and extrinsic signals combinatorially facilitate the symmetric self-renewal and expansion of nascent HSCs in the FL niche while delaying their active participation in hematopoiesis. Additionally, our study provides a valuable resource for future investigations into the intrinsic and niche-derived signaling pathways that govern FL-HSC self-renewal.
