## Supplemental Table 6 for "Differentiation latency, cell division symmetry, and dormancy signatures define fetal liver HSCs at single cell resolution"

### Sheet: in whole
Column1	id	gene_short_name	num_cells_expressed	term	estimate	std_err	test_val	normalized_effect	q_value	p_value
163	ENSMUSG00000086503	Xist	275	identifierEngraft	9.06018	0.457471	19.8049	11.3643	5.86845e-70	3.35206e-74
162	ENSMUSG00000085715	Tsix	43	identifierEngraft	7.57059	1.03145	7.33978	7.30678	7.58759e-09	4.34023e-13
119	ENSMUSG00000056648	Hoxb8	206	identifierEngraft	5.83599	0.688446	8.47705	6.17974	1.38774e-12	7.93219e-17
121	ENSMUSG00000084844	Hoxb3os	104	identifierEngraft	5.83599	1.2291	4.74819	4.84283	0.0406371	2.34327e-06
102	ENSMUSG00000112360	Gm48614	8	identifierEngraft	5.02506	0.726429	6.91748	5.02935	1.41049e-07	8.07056e-12
78	ENSMUSG00000098132	Rassf10	92	identifierEngraft	4.73737	0.974512	4.86128	3.34742	0.0234096	1.34825e-06
146	ENSMUSG00000024164	C3	5	identifierEngraft	4.73737	0.905132	5.2339	4.16825	0.00349908	2.01154e-07
72	ENSMUSG00000007783	Cpt1c	10	identifierEngraft	4.73737	0.897657	5.27749	4.16825	0.00277885	1.59722e-07
17	ENSMUSG00000026875	Traf1	20	identifierEngraft	4.44969	0.745407	5.96948	5.17072	5.7099e-05	3.27346e-09
8	ENSMUSG00000026249	Serpine2	71	identifierEngraft	4.35788	0.56327	7.73676	5.6235	4.24533e-10	2.42701e-14
120	ENSMUSG00000085645	Hoxb5os	27	identifierEngraft	4.33191	0.648238	6.68259	5.30849	6.71044e-07	3.84134e-11
160	ENSMUSG00000031099	Smarca1	13	identifierEngraft	4.33191	0.863895	5.01439	4.06386	0.0108822	6.26316e-07
79	ENSMUSG00000038156	Spon1	53	identifierEngraft	4.30659	0.566524	7.60177	5.57669	1.1483e-09	6.56621e-14
106	ENSMUSG00000020205	Phlda1	231	identifierEngraft	4.04423	0.613263	6.59461	4.77031	1.1891e-06	6.80769e-11
159	ENSMUSG00000036782	Klhl13	238	identifierEngraft	4.04423	0.657029	6.15532	4.35161	1.87169e-05	1.07248e-09
140	ENSMUSG00000097184	4632428C04Rik	15	identifierEngraft	4.04423	0.759976	5.32152	3.96652	0.00219803	1.26309e-07
34	ENSMUSG00000041235	Chd7	203	identifierEngraft	3.94892	0.686382	5.75323	4.7042	0.000201224	1.15441e-08
16	ENSMUSG00000038860	Garnl3	18	identifierEngraft	3.89008	0.800986	4.85661	4.27066	0.0239525	1.37967e-06
138	ENSMUSG00000116114	Gm35853	12	identifierEngraft	3.82108	0.722455	5.28902	3.87533	0.00261372	1.50222e-07
41	ENSMUSG00000028716	Pdzk1ip1	83	identifierEngraft	3.75287	0.504861	7.43348	5.24922	3.88771e-09	2.22345e-13
122	ENSMUSG00000073197	5730507C01Rik	35	identifierEngraft	3.70775	0.621416	5.96662	4.5223	5.80711e-05	3.32938e-09
6	ENSMUSG00000038349	Plcl1	38	identifierEngraft	3.63876	0.61106	5.95484	4.46643	6.2255e-05	3.56967e-09
125	ENSMUSG00000041324	Inhba	160	identifierEngraft	3.41562	0.609015	5.60843	4.15151	0.000457058	2.62345e-08
66	ENSMUSG00000030089	Slc41a3	53	identifierEngraft	3.35108	0.593522	5.64609	3.92261	0.000369925	2.12283e-08
112	ENSMUSG00000020176	Grb10	509	identifierEngraft	3.35108	0.455004	7.36494	4.59463	6.34547e-09	3.62951e-13
148	ENSMUSG00000103749	Pcdhgb5	61	identifierEngraft	3.30229	0.548172	6.02419	4.17023	4.12436e-05	2.36434e-09
57	ENSMUSG00000038648	Creb3l2	402	identifierEngraft	3.29045	0.453698	7.25252	4.3501	1.4052e-08	8.03844e-13
59	ENSMUSG00000064262	Gimap8	175	identifierEngraft	3.25577	0.591955	5.50003	4.12628	0.000834512	4.79164e-08
155	ENSMUSG00000025006	Sorbs1	229	identifierEngraft	3.25577	0.598956	5.43574	4.12628	0.00118686	6.81558e-08
75	ENSMUSG00000073940	Hbb-bt	561	identifierEngraft	3.24073	0.253728	12.7724	4.66939	1.54369e-30	8.81858e-35
44	ENSMUSG00000060572	Mfap2	36	identifierEngraft	3.2333	0.617484	5.23624	4.18295	0.0034566	1.98689e-07
27	ENSMUSG00000015947	Fcgr1	13	identifierEngraft	3.12794	0.65484	4.77664	3.48989	0.0354101	2.04128e-06
10	ENSMUSG00000026580	Selp	260	identifierEngraft	3.12794	0.528926	5.91375	4.25546	7.9293e-05	4.5474e-09
13	ENSMUSG00000038576	Susd4	51	identifierEngraft	3.12794	0.609349	5.13324	3.90064	0.0059187	3.40449e-07
9	ENSMUSG00000009772	Nuak2	26	identifierEngraft	3.12794	0.557074	5.61493	3.74807	0.000440732	2.52946e-08
51	ENSMUSG00000029373	Pf4	156	identifierEngraft	3.07914	0.623528	4.93826	4.36227	0.0159707	9.19388e-07
149	ENSMUSG00000090942	F830016B08Rik	132	identifierEngraft	2.96971	0.617359	4.81034	3.95279	0.0300503	1.73181e-06
60	ENSMUSG00000049001	Ndnf	55	identifierEngraft	2.94561	0.541646	5.43827	3.92547	0.00117068	6.72224e-08
48	ENSMUSG00000028926	Cdk14	93	identifierEngraft	2.88677	0.377858	7.63984	3.96132	8.68684e-10	4.96703e-14
151	ENSMUSG00000024548	Setbp1	212	identifierEngraft	2.86557	0.442986	6.46876	3.91665	2.66393e-06	1.52556e-10
71	ENSMUSG00000002985	Apoe	1038	identifierEngraft	2.85161	0.255424	11.1642	4.08913	3.73702e-23	2.1352e-27
165	ENSMUSG00000047238	Mageh1	377	identifierEngraft	2.83314	0.513282	5.51964	3.79617	0.000748987	4.30008e-08
137	ENSMUSG00000023032	Slc4a8	49	identifierEngraft	2.82783	0.547057	5.16917	3.60968	0.00491126	2.82451e-07
46	ENSMUSG00000039410	Prdm16	107	identifierEngraft	2.79146	0.499024	5.59385	3.74753	0.000495896	2.84654e-08
141	ENSMUSG00000022747	St3gal6	145	identifierEngraft	2.79146	0.522021	5.34742	3.70644	0.00191325	1.09932e-07
37	ENSMUSG00000039611	Tmem246	96	identifierEngraft	2.76793	0.52034	5.31947	3.67964	0.00222205	1.27697e-07
55	ENSMUSG00000029673	Auts2	155	identifierEngraft	2.75146	0.518707	5.30445	3.70048	0.00240758	1.38367e-07
153	ENSMUSG00000032648	Pygm	54	identifierEngraft	2.73589	0.528251	5.17915	3.59013	0.00466246	2.68112e-07
164	ENSMUSG00000050071	Bex1	45	identifierEngraft	2.73589	0.570745	4.79355	3.59013	0.0326145	1.8799e-06
68	ENSMUSG00000015766	Eps8	164	identifierEngraft	2.73204	0.323656	8.44117	3.80255	1.85e-12	1.05751e-16
147	ENSMUSG00000056124	B4galt6	143	identifierEngraft	2.72247	0.539485	5.04642	3.62748	0.00924629	5.32099e-07
114	ENSMUSG00000018774	Cd68	128	identifierEngraft	2.70049	0.407679	6.62406	3.69253	9.82555e-07	5.62489e-11
97	ENSMUSG00000032547	Ryk	582	identifierEngraft	2.69262	0.394165	6.83119	3.71712	2.51518e-07	1.43947e-11
30	ENSMUSG00000014599	Csf1	149	identifierEngraft	2.68968	0.569029	4.72679	3.46646	0.0450518	2.59829e-06
123	ENSMUSG00000020646	Mboat2	87	identifierEngraft	2.68325	0.530814	5.05497	3.53163	0.00885171	5.09363e-07
45	ENSMUSG00000078496	Zfp982	108	identifierEngraft	2.67898	0.541695	4.94556	3.57714	0.0153976	8.86348e-07
38	ENSMUSG00000028496	Mllt3	653	identifierEngraft	2.66963	0.223758	11.9309	3.80751	1.39465e-26	7.96759e-31
127	ENSMUSG00000035493	Tgfbi	334	identifierEngraft	2.66363	0.229988	11.5816	3.80011	5.33857e-25	3.05009e-29
96	ENSMUSG00000046402	Rbp1	615	identifierEngraft	2.65522	0.181278	14.6472	3.81702	5.09351e-40	2.90958e-44
89	ENSMUSG00000031530	Dusp4	281	identifierEngraft	2.64757	0.378139	7.00157	3.67219	7.97739e-08	4.56398e-12
145	ENSMUSG00000067235	H2-Q10	58	identifierEngraft	2.63324	0.537225	4.90155	3.4754	0.0191806	1.10424e-06
47	ENSMUSG00000029059	Prxl2b	168	identifierEngraft	2.58561	0.532302	4.85741	3.42129	0.0238589	1.3742e-06
88	ENSMUSG00000031503	Col4a2	953	identifierEngraft	2.55528	0.271704	9.40463	3.64137	5.75883e-16	3.29076e-20
94	ENSMUSG00000059495	Arhgef12	660	identifierEngraft	2.51275	0.482057	5.21256	3.43745	0.00391478	2.25065e-07
130	ENSMUSG00000068417	Pnp2	84	identifierEngraft	2.5089	0.455368	5.5096	3.40814	0.00079165	4.54527e-08
108	ENSMUSG00000020227	Irak3	146	identifierEngraft	2.49933	0.440063	5.67947	3.42064	0.000306383	1.75779e-08
161	ENSMUSG00000079481	Nhsl2	435	identifierEngraft	2.47301	0.397158	6.22676	3.3876	1.20944e-05	6.92813e-10
157	ENSMUSG00000097779	4833407H14Rik	83	identifierEngraft	2.46378	0.456266	5.39987	3.35252	0.00144214	8.2829e-08
24	ENSMUSG00000068923	Syt11	190	identifierEngraft	2.45499	0.355376	6.90815	3.39826	1.50183e-07	8.59416e-12
74	ENSMUSG00000033585	Ndn	196	identifierEngraft	2.45159	0.511363	4.79423	3.30722	0.0325074	1.87363e-06
58	ENSMUSG00000029925	Tbxas1	104	identifierEngraft	2.43479	0.467984	5.20271	3.35747	0.00412218	2.37002e-07
128	ENSMUSG00000071203	Naip5	156	identifierEngraft	2.39282	0.472935	5.05951	3.26434	0.00864925	4.97656e-07
2	ENSMUSG00000025776	Crispld1	121	identifierEngraft	2.386	0.442857	5.38774	3.30873	0.00153986	8.84518e-08
104	ENSMUSG00000019872	Smpdl3a	532	identifierEngraft	2.38125	0.320216	7.43638	3.36712	3.80779e-09	2.17762e-13
124	ENSMUSG00000113831	Gm49602	106	identifierEngraft	2.33948	0.490543	4.76916	3.17033	0.0367177	2.11678e-06
21	ENSMUSG00000027487	Cdk5rap1	140	identifierEngraft	2.32657	0.381183	6.10356	3.18124	2.56121e-05	1.46783e-09
50	ENSMUSG00000029135	Fosl2	445	identifierEngraft	2.32657	0.433221	5.37041	3.18124	0.00169091	9.71338e-08
87	ENSMUSG00000031502	Col4a1	1152	identifierEngraft	2.31166	0.302481	7.64233	3.29096	8.52982e-10	4.87697e-14
77	ENSMUSG00000057596	Trim30d	364	identifierEngraft	2.27352	0.376156	6.04409	3.20452	3.66203e-05	2.09907e-09
32	ENSMUSG00000028268	Gbp3	395	identifierEngraft	2.26927	0.418852	5.41785	3.15589	0.00130821	7.51286e-08
12	ENSMUSG00000038370	Pcp4l1	277	identifierEngraft	2.26489	0.333591	6.78941	3.22266	3.32041e-07	1.90053e-11
15	ENSMUSG00000037683	Armc3	138	identifierEngraft	2.24325	0.4192	5.35127	3.10952	0.00187427	1.0768e-07
67	ENSMUSG00000038527	C1rl	134	identifierEngraft	2.23185	0.412678	5.4082	3.07987	0.00137848	7.91686e-08
7	ENSMUSG00000026012	Cd28	192	identifierEngraft	2.16652	0.442511	4.89598	3.04355	0.0197185	1.13527e-06
3	ENSMUSG00000026131	Dst	779	identifierEngraft	2.16576	0.287866	7.52349	3.07745	2.03097e-09	1.16142e-13
28	ENSMUSG00000043873	Chil5	574	identifierEngraft	2.15338	0.28038	7.68021	3.06838	6.45275e-10	3.68918e-14
39	ENSMUSG00000028497	Hacd4	1145	identifierEngraft	2.13663	0.230085	9.28629	3.0639	1.61412e-15	9.22462e-20
23	ENSMUSG00000027684	Mecom	834	identifierEngraft	2.13075	0.250208	8.51591	3.05164	1.0152e-12	5.80244e-17
115	ENSMUSG00000038188	Scarf1	563	identifierEngraft	2.10343	0.328724	6.39878	2.96335	4.14744e-06	2.3754e-10
61	ENSMUSG00000031668	Eif2ak3	291	identifierEngraft	2.09832	0.394098	5.32436	2.88975	0.00216499	1.24403e-07
83	ENSMUSG00000030786	Itgam	217	identifierEngraft	2.07121	0.343302	6.03321	2.91426	3.90816e-05	2.24028e-09
90	ENSMUSG00000037921	Ddx60	460	identifierEngraft	2.03236	0.35909	5.65975	2.88973	0.000342524	1.96537e-08
4	ENSMUSG00000047180	Neurl3	668	identifierEngraft	2.00301	0.289815	6.91132	2.85955	1.47021e-07	8.41272e-12
95	ENSMUSG00000066456	Hmgn3	780	identifierEngraft	1.96089	0.381033	5.14623	2.77566	0.00553316	3.18254e-07
80	ENSMUSG00000095115	Itpripl2	408	identifierEngraft	1.93401	0.406788	4.75435	2.68921	0.039449	2.27437e-06
129	ENSMUSG00000039081	Zfp503	706	identifierEngraft	1.91897	0.399926	4.79832	2.70129	0.031867	1.83661e-06
91	ENSMUSG00000046556	Zfp319	305	identifierEngraft	1.90416	0.377902	5.03877	2.6495	0.0096138	5.5328e-07
158	ENSMUSG00000001128	Cfp	332	identifierEngraft	1.85397	0.30273	6.12418	2.6276	2.26117e-05	1.29573e-09
1	ENSMUSG00000048960	Prex2	791	identifierEngraft	1.83778	0.353383	5.20055	2.59017	0.00416894	2.39705e-07
107	ENSMUSG00000069516	Lyz2	674	identifierEngraft	1.79832	0.264497	6.79903	2.57981	3.11528e-07	1.78301e-11
43	ENSMUSG00000059713	Rcan3	383	identifierEngraft	1.79293	0.370622	4.83764	2.51737	0.026294	1.51481e-06
109	ENSMUSG00000051236	Msrb3	791	identifierEngraft	1.78311	0.277041	6.43627	2.52914	3.27351e-06	1.87476e-10
139	ENSMUSG00000039789	Zfp597	320	identifierEngraft	1.76981	0.367448	4.8165	2.47864	0.02916	1.6804e-06
113	ENSMUSG00000009894	Snap47	730	identifierEngraft	1.76269	0.328246	5.37003	2.487	0.0016942	9.73285e-08
69	ENSMUSG00000030246	Ldhb	610	identifierEngraft	1.73334	0.263073	6.58882	2.47869	1.23433e-06	7.06707e-11
56	ENSMUSG00000032766	Gng11	2115	identifierEngraft	1.69719	0.341304	4.97266	2.41993	0.0134381	7.73505e-07
144	ENSMUSG00000024399	Ltb	696	identifierEngraft	1.6903	0.283549	5.96124	2.42735	5.99444e-05	3.43698e-09
156	ENSMUSG00000047731	Wbp1l	854	identifierEngraft	1.67054	0.253976	6.57756	2.3781	1.32731e-06	7.59985e-11
35	ENSMUSG00000028207	Asph	634	identifierEngraft	1.65979	0.279388	5.9408	2.35935	6.76311e-05	3.87815e-09
93	ENSMUSG00000031996	Aplp2	1259	identifierEngraft	1.65029	0.266836	6.18467	2.35502	1.56524e-05	8.9673e-10
52	ENSMUSG00000029561	Oasl2	914	identifierEngraft	1.61978	0.287418	5.63563	2.32509	0.000392352	2.25166e-08
105	ENSMUSG00000074785	Plxnc1	532	identifierEngraft	1.58749	0.260962	6.08322	2.2641	2.8954e-05	1.65944e-09
11	ENSMUSG00000026577	Blzf1	505	identifierEngraft	1.55585	0.300864	5.17128	2.20104	0.00485771	2.79355e-07
73	ENSMUSG00000040435	Ppp1r15a	1013	identifierEngraft	1.52492	0.257061	5.93212	2.17963	7.11758e-05	4.08165e-09
19	ENSMUSG00000027287	Snap23	1150	identifierEngraft	1.52117	0.218098	6.9747	2.17766	9.57729e-08	5.47962e-12
133	ENSMUSG00000022270	Retreg1	684	identifierEngraft	1.50048	0.234906	6.38756	2.14974	4.45038e-06	2.54919e-10
31	ENSMUSG00000058135	Gstm1	885	identifierEngraft	1.48894	0.254082	5.86008	2.12784	0.000108535	6.22511e-09
98	ENSMUSG00000032596	Uba7	795	identifierEngraft	1.4533	0.284866	5.1017	2.07231	0.00696626	4.00728e-07
33	ENSMUSG00000028249	Sdcbp	2165	identifierEngraft	1.43496	0.158412	9.05837	2.06568	1.13992e-14	6.51496e-19
116	ENSMUSG00000017774	Myo1c	882	identifierEngraft	1.42059	0.290692	4.88694	2.01795	0.0206218	1.18741e-06
150	ENSMUSG00000025880	Smad7	1313	identifierEngraft	1.3976	0.168303	8.30407	2.01168	5.49933e-12	3.14373e-16
103	ENSMUSG00000019820	Utrn	1680	identifierEngraft	1.37894	0.200183	6.88838	1.97955	1.71525e-07	9.81602e-12
169	ENSMUSG00000095041	AC149090.1	1424	identifierEngraft	1.35826	0.184277	7.37075	1.95245	6.08832e-09	3.48222e-13
64	ENSMUSG00000000628	Hk2	721	identifierEngraft	1.3496	0.276736	4.87684	1.93354	0.0216776	1.24835e-06
5	ENSMUSG00000026104	Stat1	1606	identifierEngraft	1.33835	0.262342	5.10155	1.92212	0.0069713	4.01041e-07
101	ENSMUSG00000041012	Cmtm8	1071	identifierEngraft	1.33433	0.262678	5.07971	1.90306	0.00779923	4.48721e-07
85	ENSMUSG00000025492	Ifitm3	3205	identifierEngraft	1.32477	0.13819	9.58661	1.91079	1.15593e-16	6.60495e-21
110	ENSMUSG00000025351	Cd63	2553	identifierEngraft	1.31044	0.186041	7.04382	1.88673	5.97796e-08	3.41988e-12
143	ENSMUSG00000073412	Lst1	999	identifierEngraft	1.30225	0.212821	6.11901	1.87206	2.33289e-05	1.3369e-09
70	ENSMUSG00000041571	Selenow	1507	identifierEngraft	1.28861	0.240942	5.3482	1.84472	0.00190533	1.0947e-07
29	ENSMUSG00000056260	Lrif1	923	identifierEngraft	1.27761	0.26204	4.87562	1.82574	0.0218074	1.2559e-06
42	ENSMUSG00000034210	Efcab14	1276	identifierEngraft	1.27653	0.218247	5.84901	1.83017	0.00011575	6.63931e-09
76	ENSMUSG00000030921	Trim30a	1227	identifierEngraft	1.27294	0.263232	4.83582	1.82883	0.0265292	1.52844e-06
100	ENSMUSG00000025647	Shisa5	1675	identifierEngraft	1.217	0.211409	5.75662	1.75047	0.000197358	1.13216e-08
134	ENSMUSG00000022309	Angpt1	1066	identifierEngraft	1.21511	0.201001	6.04527	1.74833	3.63635e-05	2.08423e-09
63	ENSMUSG00000056737	Capg	1522	identifierEngraft	1.20061	0.194397	6.17606	1.72476	1.64963e-05	9.4513e-10
81	ENSMUSG00000042675	Ypel3	1438	identifierEngraft	1.18463	0.232375	5.0979	1.7017	0.00710303	4.08643e-07
86	ENSMUSG00000008206	Cers4	1200	identifierEngraft	1.16615	0.23427	4.97781	1.66985	0.013094	7.53656e-07
49	ENSMUSG00000028954	Nub1	1250	identifierEngraft	1.15212	0.207054	5.56436	1.65253	0.000584559	3.35568e-08
118	ENSMUSG00000018381	Abi3	1003	identifierEngraft	1.15024	0.238547	4.82185	1.64612	0.0284074	1.63694e-06
92	ENSMUSG00000031938	4931406C07Rik	1434	identifierEngraft	1.13926	0.178223	6.39229	1.63766	4.32025e-06	2.47451e-10
40	ENSMUSG00000028572	Hook1	782	identifierEngraft	1.09979	0.227437	4.83557	1.57611	0.0265591	1.53025e-06
136	ENSMUSG00000075602	Ly6a	2595	identifierEngraft	1.09158	0.192618	5.66706	1.5736	0.000328669	1.88576e-08
22	ENSMUSG00000027639	Samhd1	1228	identifierEngraft	1.08874	0.211086	5.15778	1.56447	0.00521097	2.99705e-07
53	ENSMUSG00000049686	Orai1	1652	identifierEngraft	1.03739	0.158349	6.55133	1.492	1.57151e-06	8.99857e-11
166	ENSMUSG00000031309	Rps6ka3	1598	identifierEngraft	1.02897	0.166685	6.17317	1.47956	1.67887e-05	9.61937e-10
84	ENSMUSG00000025491	Ifitm1	1450	identifierEngraft	1.02021	0.109756	9.2953	1.47152	1.49291e-15	8.53141e-20
154	ENSMUSG00000024921	Smarca2	1458	identifierEngraft	0.984161	0.208007	4.73139	1.41356	0.0440662	2.5413e-06
152	ENSMUSG00000092341	Malat1	2656	identifierEngraft	0.947471	0.152732	6.20347	1.36681	1.39519e-05	7.9926e-10
26	ENSMUSG00000027953	Slc50a1	1375	identifierEngraft	0.924557	0.194683	4.74903	1.32783	0.0404736	2.33371e-06
99	ENSMUSG00000063856	Gpx1	2242	identifierEngraft	0.917256	0.135763	6.75632	1.32128	4.1333e-07	2.36594e-11
142	ENSMUSG00000061232	H2-K1	1929	identifierEngraft	0.907466	0.189608	4.78602	1.30817	0.0338319	1.95019e-06
132	ENSMUSG00000045763	Basp1	1297	identifierEngraft	0.883039	0.150265	5.87655	1.2711	9.85927e-05	5.65455e-09
82	ENSMUSG00000030793	Pycard	1208	identifierEngraft	0.879744	0.168022	5.23589	1.26624	0.00346277	1.99055e-07
62	ENSMUSG00000073002	Vamp5	1993	identifierEngraft	0.846609	0.178819	4.73443	1.21812	0.0434265	2.50427e-06
20	ENSMUSG00000060802	B2m	2727	identifierEngraft	0.785305	0.141506	5.54964	1.13235	0.000634345	3.64168e-08
18	ENSMUSG00000032698	Lmo2	1881	identifierEngraft	0.78525	0.135412	5.79895	1.13176	0.000154699	8.87394e-09
25	ENSMUSG00000028053	Ash1l	1658	identifierEngraft	0.784071	0.161482	4.85548	1.12814	0.024085	1.38739e-06
117	ENSMUSG00000017561	Crlf3	1500	identifierEngraft	0.77656	0.15904	4.8828	1.11745	0.0210485	1.21205e-06
36	ENSMUSG00000028465	Tln1	2336	identifierEngraft	0.640434	0.0980601	6.53104	0.923118	1.79009e-06	1.02508e-10
131	ENSMUSG00000022108	Itm2b	2841	identifierEngraft	0.594316	0.110294	5.38845	0.85685	0.00153401	8.8111e-08
135	ENSMUSG00000022587	Ly6e	2003	identifierEngraft	0.583836	0.120259	4.85483	0.841398	0.0241608	1.39183e-06
111	ENSMUSG00000071866	Ppia	3453	identifierEngraft	-0.390555	0.0772032	-5.05879	-0.563363	0.00868071	4.99494e-07
167	ENSMUSG00000064357	mt-Atp6	2452	identifierEngraft	-0.430768	0.0906304	-4.75302	-0.621408	0.0397021	2.2891e-06
65	ENSMUSG00000057278	Snrpg	2374	identifierEngraft	-0.754174	0.145558	-5.18128	-1.08693	0.00461121	2.65149e-07
168	ENSMUSG00000064370	mt-Cytb	2252	identifierEngraft	-0.821666	0.146403	-5.61236	-1.18515	0.000447103	2.56616e-08
126	ENSMUSG00000015937	H2afy	2085	identifierEngraft	-0.919508	0.162629	-5.65404	-1.32606	0.000353729	2.02978e-08
54	ENSMUSG00000029430	Ran	2550	identifierEngraft	-0.930839	0.1926	-4.83302	-1.34196	0.0268927	1.54956e-06
14	ENSMUSG00000016494	Cd34	2197	identifierEngraft	-1.48433	0.303731	-4.887	-2.13455	0.020616	1.18701e-06

### Sheet: in cluster1
Column1	id	gene_short_name	num_cells_expressed	term	estimate	std_err	test_val	normalized_effect	q_value	p_value
6	ENSMUSG00000093973	Mrgpra2a	158	identifierEngraft	2.96897	0.495029	5.99757	4.05602	0.00016733	9.56064e-09
8	ENSMUSG00000038156	Spon1	53	identifierEngraft	2.96897	0.571048	5.19916	4.12743	0.00880807	5.03462e-07
1	ENSMUSG00000026249	Serpine2	71	identifierEngraft	2.59428	0.52434	4.9477	3.62714	0.0283057	1.61811e-06
2	ENSMUSG00000068923	Syt11	190	identifierEngraft	2.21128	0.376814	5.86838	3.10591	0.000325893	1.86214e-08
7	ENSMUSG00000073940	Hbb-bt	561	identifierEngraft	2.11011	0.282891	7.45907	3.04261	4.90136e-08	2.79981e-12
14	ENSMUSG00000035493	Tgfbi	334	identifierEngraft	1.65167	0.255474	6.46513	2.36998	1.3896e-05	7.93921e-10
4	ENSMUSG00000028496	Mllt3	653	identifierEngraft	1.62268	0.241019	6.73259	2.32825	3.18216e-06	1.81786e-10
13	ENSMUSG00000046402	Rbp1	615	identifierEngraft	1.50106	0.194952	7.69966	2.16176	1.1707e-08	6.68706e-13
5	ENSMUSG00000002985	Apoe	1038	identifierEngraft	1.44291	0.217278	6.64085	2.07735	5.29679e-06	3.02605e-10
11	ENSMUSG00000070348	Ccnd1	1147	identifierEngraft	1.32778	0.250185	5.3072	1.90602	0.00526863	3.01134e-07
12	ENSMUSG00000031503	Col4a2	953	identifierEngraft	1.32031	0.24655	5.35515	1.89502	0.00418461	2.39162e-07
10	ENSMUSG00000025492	Ifitm3	3205	identifierEngraft	0.63448	0.117412	5.40388	0.915223	0.00330635	1.88956e-07
9	ENSMUSG00000025491	Ifitm1	1450	identifierEngraft	0.584999	0.106634	5.48606	0.843837	0.00221513	1.26579e-07
3	ENSMUSG00000028465	Tln1	2336	identifierEngraft	0.524813	0.104991	4.99865	0.756565	0.0224174	1.28143e-06
15	ENSMUSG00000044258	Ctla2a	3363	identifierEngraft	-1.70837	0.31456	-5.43098	-2.46182	0.00289871	1.6565e-07
