## Supplemental Table 9 for "Differentiation latency, cell division symmetry, and dormancy signatures define fetal liver HSCs at single cell resolution"

### Sheet: sheet
Pair	Ligand	Receptor
ADAM12_ITGA9	Adam12	Itga9
ADAM12_ITGB1	Adam12	Itgb1
ADAM12_SDC4	Adam12	Sdc4
ADAM15_ITGA9	Adam15	Itga9
ADAM15_ITGAV	Adam15	Itgav
ADAM15_ITGB1	Adam15	Itgb1
ADAM17_ITGB1	Adam17	Itgb1
ADAM17_NOTCH1	Adam17	Notch1
ADAM9_ITGA6	Adam9	Itga6
ADAM9_ITGAV	Adam9	Itgav
ADAM9_ITGB1	Adam9	Itgb1
ADM_CALCRL	Adm	Calcrl
ADM_RAMP2	Adm	Ramp2
ANGPT2_TEK	Angpt2	Tek
ANGPT2_TIE1	Angpt2	Tie1
APOE_LDLR	Apoe	Ldlr
APOE_LRP5	Apoe	Lrp5
APOE_LRP8	Apoe	Lrp8
APOE_SCARB1	Apoe	Scarb1
APOE_SORL1	Apoe	Sorl1
APOE_VLDLR	Apoe	Vldlr
APP_CD74	App	Cd74
APP_NCSTN	App	Ncstn
APP_TNFRSF21	App	Tnfrsf21
ARF1_INSR	Arf1	Insr
ARF1_PLD2	Arf1	Pld2
B2M_HFE	B2m	Hfe
B2M_TFRC	B2m	Tfrc
BGN_TLR2	Bgn	Tlr2
BMP2_BMPR2	Bmp2	Bmpr2
BMP2_ENG	Bmp2	Eng
BMP6_BMPR2	Bmp6	Bmpr2
CALM1_ABCA1	Calm1	Abca1
CALM1_HMMR	Calm1	Hmmr
CALM1_INSR	Calm1	Insr
CALM1_KCNN4	Calm1	Kcnn4
CALM1_MYLK	Calm1	Mylk
CALM1_PTPRA	Calm1	Ptpra
CALM1_SELL	Calm1	Sell
CALM2_ABCA1	Calm2	Abca1
CALM2_INSR	Calm2	Insr
CALM2_MYLK	Calm2	Mylk
CALM2_SELL	Calm2	Sell
CALM3_ABCA1	Calm3	Abca1
CALM3_INSR	Calm3	Insr
CALM3_MYLK	Calm3	Mylk
CALM3_SELL	Calm3	Sell
CALR_ITGAV	Calr	Itgav
CALR_SCARF1	Calr	Scarf1
CD34_SELL	Cd34	Sell
CD34_SELP	Cd34	Selp
COL18A1_ITGB1	Col18a1	Itgb1
COL4A1_CD47	Col4a1	Cd47
COL4A1_CD93	Col4a1	Cd93
COL4A1_ITGA2	Col4a1	Itga2
COL4A1_ITGAV	Col4a1	Itgav
COL4A1_ITGB1	Col4a1	Itgb1
COL4A2_CD93	Col4a2	Cd93
COL5A2_ITGB1	Col5a2	Itgb1
DLL1_NOTCH1	Dll1	Notch1
DLL1_NOTCH2	Dll1	Notch2
DLL4_NOTCH1	Dll4	Notch1
DLL4_NOTCH2	Dll4	Notch2
EFEMP2_PLSCR4	Efemp2	Plscr4
EFNB2_PECAM1	Efnb2	Pecam1
F8_LDLR	F8	Ldlr
FBN1_ITGAV	Fbn1	Itgav
FBN1_ITGB1	Fbn1	Itgb1
FGF1_CD44	Fgf1	Cd44
FGF1_FGFR1	Fgf1	Fgfr1
FN1_CD44	Fn1	Cd44
FN1_ITGA2	Fn1	Itga2
FN1_ITGA4	Fn1	Itga4
FN1_ITGA6	Fn1	Itga6
FN1_ITGA9	Fn1	Itga9
FN1_ITGAV	Fn1	Itgav
FN1_ITGB1	Fn1	Itgb1
FN1_ITGB7	Fn1	Itgb7
FN1_ROBO4	Fn1	Robo4
GNAI2_ADCY7	Gnai2	Adcy7
GNAI2_CXCR3	Gnai2	Cxcr3
GNAI2_IGF1R	Gnai2	Igf1r
GNAI2_S1PR1	Gnai2	S1pr1
GNAI2_S1PR4	Gnai2	S1pr4
GNAI2_TBXA2R	Gnai2	Tbxa2r
GNAS_ADCY7	Gnas	Adcy7
GSTP1_TRAF2	Gstp1	Traf2
HBEGF_CD44	Hbegf	Cd44
HBEGF_CD82	Hbegf	Cd82
HBEGF_CD9	Hbegf	Cd9
HGF_CD44	Hgf	Cd44
HRAS_INSR	Hras	Insr
HRAS_TLR2	Hras	Tlr2
HSP90B1_TLR2	Hsp90b1	Tlr2
HSPG2_ITGA2	Hspg2	Itga2
HSPG2_ITGB1	Hspg2	Itgb1
HSPG2_PTPRS	Hspg2	Ptprs
ICAM1_IL2RG	Icam1	Il2rg
ICAM1_ITGAM	Icam1	Itgam
ICAM1_ITGB2	Icam1	Itgb2
ICAM2_ITGAM	Icam2	Itgam
ICAM2_ITGB2	Icam2	Itgb2
IGF1_IGF1R	Igf1	Igf1r
IGF1_INSR	Igf1	Insr
IGF2_IGF1R	Igf2	Igf1r
IGF2_INSR	Igf2	Insr
IGFBP4_LRP6	Igfbp4	Lrp6
IL15_IL2RG	Il15	Il2rg
IL1A_IL1R1	Il1a	Il1r1
KITLG_EPOR	Kitl	Epor
KITLG_KIT	Kitl	Kit
LAMA4_ITGA6	Lama4	Itga6
LAMA4_ITGAV	Lama4	Itgav
LAMA4_ITGB1	Lama4	Itgb1
LAMB2_RPSA	Lamb2	Rpsa
LAMC1_ITGA2	Lamc1	Itga2
LAMC1_ITGA6	Lamc1	Itga6
LAMC1_ITGAV	Lamc1	Itgav
LAMC1_ITGB1	Lamc1	Itgb1
LGALS3BP_ITGB1	Lgals3bp	Itgb1
LIN7C_ABCA1	Lin7c	Abca1
LPL_CD44	Lpl	Cd44
LPL_VLDLR	Lpl	Vldlr
LRPAP1_LDLR	Lrpap1	Ldlr
LRPAP1_LRP8	Lrpap1	Lrp8
LRPAP1_SORL1	Lrpap1	Sorl1
LRPAP1_SORT1	Lrpap1	Sort1
LRPAP1_VLDLR	Lrpap1	Vldlr
MFGE8_ITGAV	Mfge8	Itgav
MFGE8_PDGFRB	Mfge8	Pdgfrb
MFNG_NOTCH1	Mfng	Notch1
MFNG_NOTCH2	Mfng	Notch2
NAMPT_INSR	Nampt	Insr
NID1_ITGAV	Nid1	Itgav
NID1_ITGB1	Nid1	Itgb1
NUCB2_ERAP1	Nucb2	Erap1
PDAP1_PDGFRB	Pdap1	Pdgfrb
PDGFB_ITGAV	Pdgfb	Itgav
PDGFB_PDGFRB	Pdgfb	Pdgfrb
PDGFB_S1PR1	Pdgfb	S1pr1
PDGFD_PDGFRB	Pdgfd	Pdgfrb
PF4_CXCR3	Pf4	Cxcr3
PF4_LDLR	Pf4	Ldlr
PF4_PROCR	Pf4	Procr
PKM_CD44	Pkm	Cd44
PLAU_ITGAM	Plau	Itgam
PLAU_ITGAV	Plau	Itgav
PLAU_ITGB1	Plau	Itgb1
PLAU_ITGB2	Plau	Itgb2
PLAU_VLDLR	Plau	Vldlr
PODXL_SELL	Podxl	Sell
PON2_HTR2A	Pon2	Htr2a
PSAP_SORT1	Psap	Sort1
PSEN1_CD44	Psen1	Cd44
PSEN1_NCSTN	Psen1	Ncstn
PSEN1_NOTCH1	Psen1	Notch1
PSEN1_NOTCH2	Psen1	Notch2
PTDSS1_JMJD6	Ptdss1	Jmjd6
PTDSS1_SCARB1	Ptdss1	Scarb1
RGMB_BMPR2	Rgmb	Bmpr2
RGMB_NEO1	Rgmb	Neo1
SEMA6D_TYROBP	Sema6d	Tyrobp
SLIT2_ROBO4	Slit2	Robo4
SORBS1_INSR	Sorbs1	Insr
TFPI_SDC4	Tfpi	Sdc4
TFPI_VLDLR	Tfpi	Vldlr
TGFB1_ENG	Tgfb1	Eng
TGFB1_ITGAV	Tgfb1	Itgav
TGFB1_TGFBR1	Tgfb1	Tgfbr1
TGFB1_TGFBR2	Tgfb1	Tgfbr2
TGFB1_TGFBR3	Tgfb1	Tgfbr3
TGM2_ITGA4	Tgm2	Itga4
TGM2_ITGA9	Tgm2	Itga9
TGM2_ITGB1	Tgm2	Itgb1
TGM2_SDC4	Tgm2	Sdc4
TGM2_TBXA2R	Tgm2	Tbxa2r
TIMP1_CD63	Timp1	Cd63
TNFSF13_TNFRSF13B	Tnfsf13	Tnfrsf13b
TNFSF13_TNFRSF1A	Tnfsf13	Tnfrsf1a
UBA52_NOTCH1	Uba52	Notch1
UBA52_TGFBR1	Uba52	Tgfbr1
UBA52_TGFBR2	Uba52	Tgfbr2
VCAM1_ITGA4	Vcam1	Itga4
VCAM1_ITGA9	Vcam1	Itga9
VCAM1_ITGB1	Vcam1	Itgb1
VCAM1_ITGB2	Vcam1	Itgb2
VCAM1_ITGB7	Vcam1	Itgb7
VEGFA_ITGA9	Vegfa	Itga9
VEGFA_ITGAV	Vegfa	Itgav
VEGFA_ITGB1	Vegfa	Itgb1
VEGFA_RET	Vegfa	Ret
VEGFA_SIRPA	Vegfa	Sirpa
VEGFB_RET	Vegfb	Ret
VEGFC_ITGA9	Vegfc	Itga9
VEGFC_ITGB1	Vegfc	Itgb1
VEGFC_VIPR2	Vegfc	Vipr2
VIM_CD44	Vim	Cd44
VWF_SELP	Vwf	Selp
VWF_SIRPA	Vwf	Sirpa
