## Supplemental Table 10 for "Differentiation latency, cell division symmetry, and dormancy signatures define fetal liver HSCs at single cell resolution"

### Sheet: Transplant summary
	*:Censored, †:Died
				2wk				24wk				Secondary 6wk				24wk
Fig.1C	Sample	Mouse	DONOR	CD19	CD3	Myeloid	DONOR	CD19	CD3	Myeloid	DONOR	CD19	CD3	Myeloid	DONOR	CD19	CD3	Myeloid
	B4	1	61.62	16.9221	1.25089	36.1478	83.96	51.763	17.5476	15.5402	43.77	24.1348	17.4642	4.19754	31.75	20.6	10.7632	1.91929
	B10	2	33.95	19.7249	0.23765	12.7075	91.44	71.4841	7.18718	12.9351	38.3	17.6291	16.3924	7.37313	17.939	8.77052	9.0592	2.63201
	D2 (1/2)	3	57.38	1.00013	1.96813	47.1205	63.81	39.1627	5.71738	18.4717	27.33	9.70215	11.6426	7.0853	23.99	12.0876	7.70079	6.67978
	D3	4	55.83	47.0267	0.630879	4.43849	5.81	4.50688	1.23172	0.584486	*	*	*	*	*	*	*	*
	D7	5	36.3	30.0284	0.20691	2.19579	2.43	2.09223	0.25029	0.142398	*	*	*	*	*	*	*	*
	A5	6	30.92	0.174389	0.550376	26.6654	39.15	28.1817	10.3356	2.92607	0.415	0.007636	0.36852	0.18953	0.178	0.0160556	0.128516	0.0822004
	B7	7	25.58	0.752052	0.902974	21.7532	†	†	†	†	†	†	†	†	†	†	†	†
	C6	8	16.07	13.7619	0.226587	0.662084	0.277	0.189191	0.046536	0.0426303	*	*	*	*	*	*	*	*
	D10	9	25.28	18.5808	0.66992	2.68221	0.235	0.154865	0.02397	0.055272	*	*	*	*	*	*	*	*
	D11	10	11.89	0	0.894128	10.7414	0.01633	0.00527459	0.00684227	0.0068341	†	†	†	†	†	†	†	†
	D2-1 (1/10)	11	21.79	0.052296	0.586151	19.7003	16.76	9.47912	1.94416	5.33806	30.84	21.5766	2.78485	6.86437	13.651	10.7665	2.7848	0.922125
	D2-1 (1/10)	12	†	†	†	†	†	†	†	†	†	†	†	†	†	†	†	†
	D2-1 (1/10)	13	53.36	0.064032	1.06186	50.1584	†	†	†	†	†	†	†	†	†	†	†	†
	D2-1 (1/10)	14	22.82	0.0312634	0.260148	20.2977	62.17	41.8808	6.27917	13.627	6.27	0.89661	4.27614	2.76357	3.041	0.459191	2.54532	1.35598
	D2-1 (1/10)	15	23.46	0.157182	0.85629	19.6426	23.64	18.1319	3.45144	2.90063	1.985	0.032157	1.92545	0.240185	0.58	0.024128	0.50228	0.184962
Fig.3			2wk				24wk				Secondary 6wk				Secondary 24wk
	Sample	Mouse	DONOR	CD19	CD3	Myeloid	DONOR	CD19	CD3	Myeloid	DONOR	CD19	CD3	Myeloid	DONOR	CD19	CD3	Myeloid
	A4	1	20.7	9.6255	0.22563	7.08768	76.98	61.9612	9.76876	8.0675	7.4	4.18248	2.15118	1.88034	7.315	2.22742	1.7139	4.04519
	A6	2	5.95	0.12376	0.17374	4.79927	47.48	34.8408	4.0453	9.31083	41.35	10.4615	2.62159	26.7481	54.9	21.7755	6.39585	27.1481
	B8	3	76.52	8.81434	2.34151	62.6393	89.53	58.472	13.7697	18.9884	68.6	46.5725	4.76084	15.6408	75.25	44.2831	15.9379	15.7378
	E2	4	0.205	0	0.02091	0.052275	†	†	†	†	†	†	†	†	†	†	†	†
	E4	5	24.89	0.216543	1.27437	20.7508	4.51	1.86894	2.40383	1.36743	0.425	0.093925	0.28441	0.296268	0.645	0.102942	0.24252	0.229362
				2wk				24wk				2ndary 6wk				2ndary 24wk
Fig.2A	Sample	Mouse	DONOR	CD19	CD3	Myeloid	DONOR	CD19	CD3	Myeloid	DONOR	CD19	CD3	Myeloid	DONOR	CD19	CD3	Myeloid
	A3	1	3.58	2.78882	0.191172	0.045108	0.28	0	0	0.011396	*	*	*	*	*	*	*	*
	A12-1	2	20.9	3.58644	0.57684	14.0072	46.66	32.0414	7.82022	7.86921	27.35	18.6617	4.19139	4.61695	18.14	12.4368	3.75679	1.85209
	A12-2	3	18.32	2.13245	0.809744	12.9632	39.97	22.0846	1.51486	15.7394	72.12	42.7744	1.86791	26.6736	82.1	55.7952	7.93907	20.3969
	C5	4	15.75	13.0851	0.174825	2.64128	0.619	0.565147	0.0149179	0.0216031	*	*	*	*	*	*	*	*
	A2	5	4.225	2.49317	0.11492	1.00808	0.359	0.331716	0.0036618	0.0220067	0.049	0.0017493	0	0.0052332	0.055	0.003058	0	0.012683
	B1-1	6	13.76	11.1084	0.562784	1.79018	1.688	1.00004	0.644647	0.528513	0.015	0	0.005115	0.007131	0	0	0	0
	B1-2	7	19.17	16.9846	0.214704	2.02378	0.65	0.6162	0	0.013455	0.021	0	0	0.007497	0	0	0	0
	B7	8	24.97	16.3653	0.269676	5.02396	37.14	27.0056	9.59029	3.12156	1.36305	0.0494787	1.28604	1.15614	0.59	0.056758	0.458607	0.429697
	C3	9	1.325	0.354172	0.0234525	0.46799	0.081	0.0529983	0.0038394	0.0165807	0.0855	0	0.0043263	0.028728	0.04	6.4e-05	0.00136	0.006452
	D8	10	58.82	42.0622	0.158814	15.2697	†	†	†	†	†	†	†	†	†	†	†	†
	F11	11	69.12	64.8691	0.0463104	7.89281	3.861	2.70231	1.01892	0.82386	0.424	0.023108	0.305619	0.33496	1.665	0	0	0
	F12	12	60.3	15.1052	0.44019	38.5552	73.4	34.7549	26.0717	18.6715	16.15	0.129846	2.18187	15.474	†	†	†	†
	G3	13	26.98	13.2634	0.528808	10.8484	2.295	1.05715	0.923508	0.421293	0.16008	0	0.0863632	0.138965	†	†	†	†
	G5	14	20.88	3.03595	0.119016	15.1109	87.44	54.692	12.8449	21.6309	83.25	36.4468	10.7975	38.0036	88.45	44.2958	17.0089	31.3007
	B3	15	7.15	0.0858	0	6.55012	0.503	0.428807	0	0.0112672	0.1	0	0	0.00985	0	0	0	0
	C6	16	2.3	0.6808	0	0.7659	3.382	3.07437	0.0578322	0.288282	0.0955	0	0	0.0677955	0	0	0	0
	C10	17	41.64	11.451	0.820308	17.4763	5.012	3.26281	1.6289	1.0221	0.284	0	0.125045	0.261308	0.045	0	0.02295	0.0242775
	D5	18	3.19	1.31428	0.187572	0.563992	0.969	0.897779	0	0	0.1585	0.00267865	0	0.0757471	0	0	0	0
	D7	19	54.96	13.2618	0.5496	26.2324	3.462	2.74561	0.595464	0.456292	0.04	0	0.00292	0.029572	0	0	0	0
	A1	20	68.07	39.2968	0.605823	13.3077	11.3	8.22911	2.86907	2.27243	0.479	0.0078556	0.302201	0.272312	0.097	0.0090986	0.043359	0.0388097
	B9	21	33.27	8.64355	0.362643	16.5152	15.64	10.6009	4.52152	3.38966	1.912	0	1.50991	1.82137	0.985	0.0044325	0.744266	0.742986
	B10	22	22.37	14.2184	0	3.03561	0.91	0.748202	0.031031	0.084994	0.058	0	0	0.0303108	0	0	0.001075	0
	C4	23	61.76	1.17962	0.765824	59.5984	11.73	8.33041	3.20229	1.7005	0.23	0.001863	0.030498	0.194235	0	0	0	0
	D4	24	51.68	23.6488	0.196384	13.2249	1.475	0.82895	0.58587	0.549497	0.142	0.0004118	0.0750328	0.115545	0.015	0.00075	0.0054	0.00447
				2wk				24wk				2ndary 6wk				2ndary 24wk
Fig.5B	Group	Sample	Mouse	DONOR	CD19	CD3	Myeloid	DONOR	CD19	CD3	Myeloid	DONOR	CD19	CD3	Myeloid	DONOR	CD19	CD3	Myeloid
	Group1: colony A11	A11-1	1	34.67	26.7999	0.474979	5.20743	0.25	0.15625	0.03125	0.01575	0	0	0.005084	0	0.003	0	8.46e-05	0.0014835
		A11-2	2	32.35	26.43	0.203805	3.97258	0.685	0.59506	0.038771	0.044114	0	0	0.0054375	0.0022069	0.06	0.003372	0	0.010914
		A11-3	3	22.57	17.4692	1.30229	2.15092	3.341	3.25012	0.0253916	0.131435	0	0.0075	0	0	0	0.006708	0	0
	Group2: colony D4	D4-1	4	0.035	0	0	0.021	61.96	42.7648	7.88751	13.6207	6.07	2.0031	1.79915	2.20523	5.504	3.00568	0.896602	1.84764
		D4-2	5	†	†	†	†	†	†	†	†	†	†	†	†	†	†	†	†
		D4-3	6	0	0	0	0	88.01	56.8897	8.29054	25.5203	12.9	8.46627	2.59935	2.44455	7.49	5.55009	1.26806	1.11301
	Group3: colony E1	E1-1	7	5.38	4.2502	0.086618	0.143108	0.065	0.04537	0	0	†	†	†	†	†	†	†	†
		E1-2	8	18.54	15.5921	0.252144	0.355968	0.61	0.104737	0	0.204838	0.02	0.00368	0	0.000506	0.101	0.013736	0.003939	0.0227553
		E1-3	9	5.13	2.6676	0	0.445284	0.73	0.310761	0.004307	0.175784	0.38	0.022344	0.01748	0.120688	†	†	†	†
	Group4: colony F10	F10-1	10	4.275	3.44138	0	0.313785	0.915	0.88389	0	0.019032	0	0	0.00135	0.000285	0.085	0.01037	0.020825	0.023664
		F10-2	11	0.34	0.09282	0.06188	0.049606	0.45661	0.447478	0	0	0	0	0	0.0012765	†	†	†	†
		F10-3	12	8.495	7.01687	0.233612	0.739915	2.839	2.19057	0.558431	0.359701	†	†	†	†	†	†	†	†
	Group5: colony G6	G6-1	13	6.93	0.182259	0.72765	5.94594	0.155	0.122295	0	0	0	0.0002205	0.00285	0.00141	0	0	0	0
		G6-2	14	7.94	0.743978	1.84208	5.3325	0.065	0.03952	0	0	0	0	0	0	0	0	0.015336	0
		G6-3	15	11.8	0.57584	0.48026	9.5226	0.527	0.403629	0.0081685	0.0577592	0	0	0.008835	0	0.014	0	0.000812	0.003108
	Group6: colony G8	G8-1	16	33.35	5.43605	1.56078	25.1859	0.562	0.347372	0.190237	0.115435	0	0	0.021	0.001536	0	0	0	0
		G8-2	17	24.055	2.64605	0.899657	20.0571	0.734	0.661334	0.0015414	0	†	†	†	†	†	†	†	†
		G8-3	18	9.45	0.630315	0.314685	8.50784	†	†	†	†	†	†	†	†	†	†	†	†
			2wk				24wk				Secondary 6wk				24wk
Fig.S1C	Group	Sample	DONOR	CD19	CD3	Myeloid	DONOR	CD19	CD3	Myeloid	DONOR	CD19	CD3	Myeloid	DONOR	CD19	CD3	Myeloid
E13.5	1,000 cells	1	24.47	2.25858	0.161502	20.337	78.85	52.0899	15.1392	11.3384	82.81	43.3759	15.0714	26.0404	48.89	30.9831	14.8137	7.38581
	1,000 cells	2	19.25	1.1396	0.2541	16.0795	88.37	53.873	18.9112	14.0694	83.01	46.3943	13.4476	25.2832	87.19	42.0927	26.6801	21.9287
	1,000 cells	3	13.22	1.07875	0.253824	8.8997	74.89	52.0163	10.9339	11.0258	85.66	58.54	13.0203	16.3456	90.18	46.339	27.054	19.9871
	1,000 cells	4	23.75	2.64812	0.320625	19.2304	30.12	19.6126	4.48788	6.4249	0.035	0.008645	0.01631	0.009632	0.058	0	0.029	0.019314
	1,000 cells	5	14.15	1.6131	0.47544	9.24278	89.86	62.6827	14.108	11.8936	71.13	50.4881	12.2344	10.6318	77.26	57.3099	14.4476	7.41331
	100 cells	6	71.29	7.93814	0.292289	55.0573	89.16	62.4173	11.8583	12.5961	85.84	54.4054	12.876	19.8222	93.69	60.4122	16.9579	17.0828
	100 cells	7	74.31	6.86327	0.646497	59.1708	91.81	63.0643	10.1909	16.6291	82.28	55.9833	12.5888	15.4069	91.78	49.3483	18.356	26.1111
	100 cells	8	69.14	9.93542	0.594604	51.5432	9.751	6.57705	1.21887	1.63641	82.6	50.3282	12.6378	20.5484	91.95	63.4244	12.4133	17.5968
	100 cells	9	67.5	7.25625	0.46575	52.4812	92.86	67.8398	10.6789	12.794	82.56	52.8879	11.8886	19.7905	91.65	44.0662	19.4298	29.6459
	100 cells	10	65.11	7.12564	0.507858	52.7287	93.25	70.276	9.31568	12.703	86.32	57.1352	12.3438	18.406	†	†	†	†
			2wk				24wk				2ndary 8wk				Secondary 24wk
Fig.S1C	Group	Sample	DONOR	CD19	CD3	Myeloid	DONOR	CD19	CD3	Myeloid	DONOR	CD19	CD3	Myeloid	DONOR	CD19	CD3	Myeloid
E15.5	1,000 cells	1	29.28	8.2511	0.54168	20.0685	77.67	40.9111	11.5728	26.5709	80.47	54.7067	10.9359	15.4782	78.35	49.2265	15.5603	14.5496
	1,000 cells	2	40.57	9.44875	0.697804	30.4356	82.12	49.5668	14.7816	20.2015	82.26	53.6195	10.6856	17.5771	86.96	55.4379	18.7573	13.8658
	1,000 cells	3	52.47	6.50733	0.729333	46.6826	91.91	59.5338	15.5328	20.5869	86.93	43.0051	20.472	25.7937	88.92	51.0054	20.505	17.8329
	1,000 cells	4	74.44	16.3545	0.26054	58.4793	91.32	52.5693	13.6067	28.4909	91.08	63.45	12.7057	15.7304	88.12	47.7117	17.3596	23.8321
	1,000 cells	5	66.2	25.2288	0.41706	36.6741	91.29	52.9281	17.619	24.3763	85.28	55.0806	13.6022	17.2752	77.69	42.9237	11.1407	23.1881
	100 cells	6	53.56	0.175141	0.310648	51.8139	79.9	57.9866	9.9875	15.7509	59.52	47.4208	8.92205	3.80418	29.05	24.7387	3.01539	1.98063
	100 cells	7	18.79	1.36603	0.851187	16.3417	86.3	56.416	12.5998	21.285	73.34	46.1785	14.0079	15.9581	64.7	32.57	20.5875	14.5588
	100 cells	8	23.05	4.63536	0.61313	16.5315	18.213	15.7792	2.05807	1.41224	2.2	1.73204	0.38544	0.226336	0.962	0.554016	0.313708	0.221356
	100 cells	9	26.73	6.16207	0.34749	19.6412	51.61	42.876	3.19466	6.32119	56.84	41.7035	13.4597	2.85167	42.46	27.0725	14.3048	5.47861
	100 cells	10	8.245	0.17331	0.253946	7.65796	79.87	61.8002	10.463	10.225	85.28	68.1907	14.8558	3.03268	77.68	48.4389	27.6463	4.68721
Fig.S1F	E13.5 summarized in Fig2A (Mouse5-14)
	E15.5
				3wk				24wk				2ndary 7wk				2ndary 24wk
	Sample	Mouse	DONOR	CD19	CD3	Myeloid	DONOR	CD19	CD3	Myeloid	DONOR	CD19	CD3	Myeloid	DONOR	CD19	CD3	Myeloid
	A7	1	34.82	23.967	0.107942	8.48807	76.43	45.0486	17.9993	16.609	0.39	0.06591	0.07293	0.136461	†	†	†	†
	B5	2	26.96	19.3735	0.048528	5.20247	10.96	9.08584	1.65167	1.00602	†	†	†	†	†	†	†	†
	C2-1	3	19.81	11.176	0.065373	7.60823	34.94	21.2994	1.22989	12.3562	2.3	0.17595	1.5985	0.17526	0.735	0.09261	0.118335	0.304731
	C2-2	4	21.22	14.3808	0.06366	5.84823	31.95	26.1859	0.782775	4.74426	1.407	0.751338	0	0.566318	4.995	2.64835	0.00999	2.10639
	C7	5	0	0	0	0	8.03	0.0026499	2.40097	5.90285	0	0	0	0	0.015	0.001902	0	0.002472
	D1	6	28.43	24.6386	0.059703	2.48876	11.9	9.74919	1.89924	1.04732	0.215	0.0025155	0	0.041323	0	0	0	0
	D9-1	7	0.3	0.00951	0.01428	0.24681	38.89	17.8816	1.47393	18.4272	†	†	†	†	†	†	†	†
	D9-2	8	1.669	0	0.0211963	1.5253	27.27	12.0997	1.16716	12.896	24.27	7.44385	4.65256	10.7353	46.76	19.1838	6.65395	22.7782
	E4-1	9	31.38	28.264	0.04707	2.06512	8.365	4.51861	3.43634	1.94193	0.235	0.0110215	0.11421	0.164899	0.211	0.081235	0.034815	0.0759389
	E4-2	10	33.41	29.479	0.060138	2.43693	11.54	8.051	3.24436	1.91853	†	†	†	†	†	†	†	†
			1 or 2wk				24wk
Fig.S2	Sample	Mouse	DONOR	CD19	CD3	Myeloid	DONOR	CD19	CD3	Myeloid
	A2	1	54.85	2.5796	2.27079	46.6225	74.55	30.476	17.9293	27.3449
	B8	2	78	0.5772	1.8486	71.9191	84.4	39.5524	19.758	26.721
	C6	3	45.55	0.5507	2.21828	40.9768	82.75	53.9009	13.1572	17.6589
	C8	4	23.2	2.6	2.8	70.9	†	†	†	†
	D6	5	82.4	53.0771	0.22248	26.7981	90.7	62.8061	12.5257	16.0902
	D8	6	50.1	3.57714	2.76552	41.0169	80.35	32.7571	25.704	26.4834
	D10	7	46.45	30.8893	0.13006	9.81024	11.95	5.95421	3.36751	3.24801
	E4	8	33.2	19.3257	0.4648	8.23692	2.815	1.76782	0.909245	0.409977
	E11	9	19	0	0	48.7	†	†	†	†
	F1	10	0.445	0.148185	0	0	30.65	15.7379	0.75399	12.8607
	F4	11	16.25	1.01562	0.099125	15.6374	90.35	27.7221	22.9037	44.6871
	F5	12	†	†	†	†	†	†	†	†
	F12	13	38.75	0	1.09662	34.2627	69.4	21.2517	5.3785	42.0078
	G2	14	†	†	†	†	†	†	†	†
	G6	15	64.25	22.4747	1.4649	31.4876	63.45	45.5095	15.412	4.70609
	G10	16	48.8	25.6639	0.76616	16.2455	21.9	10.8087	10.3456	3.58372
	H1	17	1.185	0.197895	0.1185	0	88.55	44.9338	17.4621	29.1418
	H3	18	15.1	3.6	5	74.6	†	†	†	†
	H6	19	58.8	22.5551	1.53468	30.7583	55.55	33.755	20.7979	5.0395
	H11	20	67.8	0.136956	0.52884	64.5659	82.3	47.1933	7.05311	27.8783
Fig.S3			2wk				24wk				2ndary 13wk
	Group	Mouse	DONOR	CD19	CD3	Myeloid	DONOR	CD19	CD3	Myeloid	DONOR	CD19	CD3	Myeloid
		1	28.05	0.17952	0.064515	24.4624	36	18.765	15.3144	5.50512	1.07	0.036273	0.940423	0.846691
	High dose	2	18	0.1242	0.4734	15.7014	71.2	51.3352	16.1909	5.89607	3.65	1.45635	2.06298	1.71039
		3	18.15	0.34485	0	15.8976	57.15	37.4447	12.4701	8.82796	9.63	4.89618	4.51454	2.01171
		4	9.685	0.036803	0.272148	8.78042	38.95	30.4978	7.64978	2.24975	0.65	0.21905	0.39507	0.351715
		5	†	†	†	†	†	†	†	†	†	†	†	†
	Medium dose	6	9.865	0	0	8.4691	9.51	7.69359	1.67756	0.65619	0.046	0.006578	0.013984	0.007866
		7	1.805	0.050179	0	1.41025	†	†	†	†	†	†	†	†
		8	†	†	†	†	†	†	†	†	†	†	†	†
		9	8.985	0	0.117704	7.73069	3.605	1.03463	2.26178	0.791298	0.045	0.003213	0.01125	0.008838
		10	13.85	0.11357	0	10.5052	4.745	4.35876	0.289445	0.154877	0.22	0	0.00792	0
		11	0.626	0	0	0	0.82	0	0.12628	0.414182	0.0495	0.027225	0	0
	Low dose	12	1.47	0	0	0	0.0225	0.006435	0	0	0.11	0.01914	0	0
		13	1.05	0	0	0	38.1	30.1485	7.15899	1.7526	0.43	0.06063	0.22704	0.177848
		14	5.68	0	0	4.23898	0.63	0.59409	0.00504	0.001134	0.0245	0	0.006125	0.006125
		15	9.22	0	0	8.15048	3.2	2.06816	0.9984	0.54976	0.0425	0.002023	0	0
